# Patient-specific zebrafish models reveal a complex phenotypic spectrum in *NBAS*-associated Atypical Osteogenesis Imperfecta

**DOI:** 10.64898/2026.07.24.740546

**Authors:** Daniel A. Baird, Sookyung Seo, Zuzanna Matelowska, Karthick Navin Mohandass, Alagumeenal Subramanian Annamalai, Aynour Abouelkhair, Myar Zafar, Nurhaziqah Supari, Sarah Baxendale, Catherine A. Loynes, Freek van Eeden, Meena Balasubramanian

## Abstract

Neuroblastoma amplified sequence gene (*NBAS*) variants are associated with short stature, optic atrophy, and Pelger-Huët anomaly (SOPH) syndrome. We previously identified compound heterozygous variants in *NBAS* to cause atypical Osteogenesis Imperfecta (OI), with these patients presenting with short stature, developmental delay and recurrent long-bone fractures. However, skeletal disease progression due to these variants and the disease mechanisms underlying *NBAS*-associated OI remain poorly understood. Here, we provide a clinical update on previously identified patients and investigate the role of NBAS during skeletal development using zebrafish knockout and patient-specific missense variant zebrafish models. Homozygous knockout larvae exhibited delayed operculum development, reduced bone ossification, and defects in Meckel’s cartilage morphology and its underlying cellular structure. Homozygous missense larvae displayed milder cartilage defects without any major defects to early skeletal structures. Seemingly opposing phenotypes were observed in compound heterozygous zebrafish carrying the knockout and missense alleles *in trans*, with no obvious phenotypes seen in the Meckel’s cartilage and accelerated operculum development observed. Together, our results demonstrate that different *nbas* variants differentially affect skeletal development, suggesting complex spectrums of phenotypic and pathogenic mechanisms in *NBAS*-associated atypical OI.
