## Supplementary Table for "Patient-specific zebrafish models reveal a complex phenotypic spectrum in *NBAS*-associated Atypical Osteogenesis Imperfecta"

### Sheet: Sheet1
Supplementary Table 1 - CRISPR-Cas9 Reagents and Primers
CRISPR-Cas9 Editing Reagents	5'-3' sequence
sgRNA guide sequence	GCTCTCTGTAGGGACCAGGT
HDR template	TGGGCACACATCTCGAGA
Sanger Sequencing/Genotyping Primers	5'-3' sequence
nbas sh688 missense Fw	CTCTTCTCCTTTGTGTGTTTTCTG
nbas sh688 missense Rv	TTCACTTCTGTCATCGTTACCC
nbas sa16290 nonsense Fw	TGGTGCTAGCAAGAAAGTCA
nbas sa16290 nonsense Fw	ACGGAGAGACAAGCAGACAT
